# The *Phlebotomus papatasi* transcriptomic response to trypanosomatid-contaminated blood is robust but non-specific

**DOI:** 10.1101/867382

**Authors:** Megan A. Sloan, Jovana Sadlova, Tereza Lestinova, Mandy J. Sanders, James A. Cotton, Petr Volf, Petros Ligoxygakis

## Abstract

Leishmaniasis, caused by parasites of the genus *Leishmania*, is a disease that effects up to 8 million people worldwide. Parasites are transmitted to human and animal hosts through the bite of an infected sand fly. Novel strategies for disease control, require a better understanding of the key step for transmission namely, the establishment of infection inside the fly. In this work we wanted to identify fly transcriptomic signatures associated with infection success or failure. We used next generation sequencing to describe the transcriptome of the sand fly *Phlebotomus papatasi* when fed with blood alone or with blood containing one of three trypanosomatids: *Leishmania major, Leishmania donovani* and *Herpetomonas muscarum*: a parasite not transmitted to humans. Of these, only *L. major* was able to successfully establish an infection in *P. papatasi*. However, the transcriptional signatures observed were not specific to success or failure of infection but a generalised response to the blood meal. This implies that sand flies perceive *Leishmania* as just a feature of their microbiome landscape and that any strategy to tackle transmission should focus on the response towards the blood meal rather than parasite establishment.

**Authors summary:** *Leishmania* are parasites that cause leishmaniasis, a group of serious diseases that affect millions of people, mainly across the subtropics and tropics. They are transmitted to humans by phlebotomine sand flies. However, despite establishment in the insect’s midgut being key to transmission, early infection events inside the insect are still unclear. Here, we study the gene expression response of the insect vector to a *Leishmania* parasite that is able to establish infection (*L.* major) one that is unable to do so (*L. donovani*) as well as one that is not a natural parasite of sand flies (*Herpetomonas muscarum*). We found that responses following any of the infected blood meals was very similar to uninfected blood meal. However, changes post-blood meal from day 1 to day 9 were dramatic. As a blood feeding insect can accumulate three times its weight in one blood meal, this seems to be the most important physiological change rather than the presence of the parasite. The latter might be just one in a number of microbes the insect encounters. This result will generate new thinking around the concept of stopping transmission by controlling the parasite inside the insect.
