## Supplemental Table 8 for "The *Phlebotomus papatasi* transcriptomic response to trypanosomatid-contaminated blood is robust but non-specific"

### Sheet: Accessions from Dillon paper.
Sequence ID	Putative function	Sequence length (AA)	Accession number
PpContig1021.f1	Aminopeptidase	308	JP545263
PpContig1121.f1	Aminopeptidase	343	JP546335
PpContig1399.f1	Aminopeptidase	481	JP539730
PpContig1573.f1	Aminopeptidase	443	JP550368
PpContig1748.f1	Aminopeptidase	286	JP539844
PpContig175.r1	Aminopeptidase	330	JP549704
PpContig1767.f1	Aminopeptidase	542	JP548170
PpContig1865.f1	Aminopeptidase	406	JP544312
PpContig1871.r1	Aminopeptidase	165	JP544062
PpContig2139.f1	Aminopeptidase	466	JP547913
PpContig2242.f1	Aminopeptidase	570	JP540226
PpContig2281.f1	Aminopeptidase	585	JP544462
PpContig2485.r1	Aminopeptidase	347	JP553771
PpContig2846.f1	Aminopeptidase	475	JP546273
PpContig3217.f1	Aminopeptidase	543	JP545572
PpContig3237.r1	Aminopeptidase	216	JP548759
PpContig3238.f1	Aminopeptidase	441	JP545621
PpContig339.f1	Aminopeptidase	278	JP548944
PpContig3524.f1	Aminopeptidase	374	JP554853
PpContig3612.f1	Aminopeptidase	371	JP539781
PpContig3626.f1	Aminopeptidase	466	JP550964
PpContig4180.f1	Aminopeptidase	441	JP549973
PRAG-aaa10b08.g1	Aminopeptidase	228	JP554993
PRAG-aaa43h04.b1	Aminopeptidase	165	JP545249
PRAG-aaa66e02.g1	Aminopeptidase	202	JP541773
PRAG-aaa69e07.f1	Aminopeptidase	352	JP549092
PRAG-aaa77f08.g1	Aminopeptidase	236	JP554174
PRAG-aaa79e03.g1	Aminopeptidase	76	JP546724
PRAG-aaa90c09.b1	Aminopeptidase	182	JP545256
PRAG-aaa90c09.g1	Aminopeptidase	246	JP542793
PRAG-aab43c09.f1	Aminopeptidase	231	JP545126
PRAG-aab58g02.b1	Aminopeptidase	191	JP546843
PRAG-aab69h04.f1	Aminopeptidase	298	JP550835
PRAG-aab72f01.b1	Aminopeptidase	202	JP547286
PRAG-aab72f01.g1	Aminopeptidase	182	JP555204
PRAG-aab79b02.b1	Aminopeptidase	181	JP553881
PRAG-aab79b02.g1	Aminopeptidase	176	JP544010
PRAG-aac52c01.g1	Aminopeptidase	164	JP547124
PRAG-aad21e08.r1	Aminopeptidase	138	JP547682
PpContig1154.f1	Amylase	371	JP543275
PpContig2326.f1	Amylase	496	JP544668
PpContig3712.f1	Amylase	491	JP550213
PpContig3814.f1	Amylase	357	JP540660
PpContig866.f1	Amylase	299	JP550282
PRAG-aaa81f09.g1	Amylase	178	JP542269
PRAG-aab22b11.g1	Amylase	247	JP541156
PRAG-aac71h03.b1	Amylase	151	JP544133
PpContig2007.f1	Carboxypeptidase A	350	JP554670
PpContig2240.f1	Carboxypeptidase A	411	JP550021
PpContig2606.f1	Carboxypeptidase A	418	JP551264
PpContig2691.f1	Carboxypeptidase A	367	JP550950
PpContig347.f1	Carboxypeptidase A	352	JP539499
PpContig3762.f1	Carboxypeptidase A	414	JP550956
PRAG-aaa03h05.f1	Carboxypeptidase A	319	JP553373
PRAG-aaa17c07.g1	Carboxypeptidase A	195	JP541750
PRAG-aaa60d06.g1	Carboxypeptidase A	237	JP555130
PRAG-aaa94b03.g1	Carboxypeptidase A	254	JP546134
PRAG-aab11e02.f1	Carboxypeptidase A	328	JP544107
PRAG-aab23c06.f1	Carboxypeptidase A	257	JP552570
PRAG-aab27f12.f1	Carboxypeptidase A	344	JP539269
PRAG-aab30g05.g1	Carboxypeptidase A	218	JP550657
PRAG-aab68d09.g1	Carboxypeptidase A	210	JP554750
PRAG-aab86c04.g1	Carboxypeptidase A	220	JP539540
PRAG-aac54c11.f1	Carboxypeptidase A	365	JP545965
PRAG-aad10d06.g1	Carboxypeptidase A	188	JP549398
PRAG-aad23h06.g1	Carboxypeptidase A	199	JP555255
PpContig1480.f1	Chitinases	336	JP552265
PpContig1594.f1	Chitinases	392	JP554717
PpContig3314.f1	Chitinases	407	JP553806
PRAG-aab68g12.g1	Chitinases	157	JP540865
PRAG-aac36d04.g1	Chitinases	457	JP551707
PRAG-aac51b03.g1	Chitinases	223	JP540109
PRAG-aac52b04.g1	Chitinases	193	JP553957
PpContig1167.f1	Fos	243	JP551801
PpContig3282.f1	Fos	399	JP548311
PpContig1184.r1	Glucosidases	400	JP539733
PpContig1435.f1	Glucosidases	475	JP549162
PpContig2728.f1	Glucosidases	497	JP543733
PpContig2759.f1	Glucosidases	414	JP548711
PpContig2932.f1	Glucosidases	640	JP543086
PpContig3509.f1	Glucosidases	349	JP546722
PpContig3627.f1	Glucosidases	244	JP547812
PpContig3642.f1	Glucosidases	490	JP549479
PpContig3684.f1	Glucosidases	417	JP541652
PpContig3886.f1	Glucosidases	406	JP555216
PpContig4243.f1	Glucosidases	573	JP545289
PpContig868.f1	Glucosidases	325	JP554468
PRAG-aaa05g06.f1	Glucosidases	312	JP542818
PRAG-aaa68h07.f1	Glucosidases	301	JP548863
PRAG-aaa74e11.b1	Glucosidases	151	JP554495
PRAG-aaa74e11.g1	Glucosidases	226	JP553774
PRAG-aaa87d01.f1	Glucosidases	341	JP544789
PRAG-aab10a09.f1	Glucosidases	318	JP543743
PRAG-aab28g09.f1	Glucosidases	276	JP549540
PRAG-aac33a03.f1	Glucosidases	293	JP546196
PRAG-aac36b09.b1	Glucosidases	189	JP540602
PRAG-aac45b10.f1	Glucosidases	302	JP542550
PRAG-aad02d05.f1	Glucosidases	301	JP549994
PpContig164.r1	Glutamine synthetase	177	JP539553
PpContig2163.r1	Glutamine synthetase	134	JP551065
PpContig3523.f1	Glutamine synthetase	363	JP544807
PpContig3604.f1	Glutamine synthetase	363	JP548078
PpContig4147.f1	Glutamine synthetase	163	JP555076
PpContig4179.f1	Glutamine synthetase	152	JP547674
PRAG-aab10a08.f1	Glutamine synthetase	311	JP554949
PRAG-aab86g07.g1	Glutamine synthetase	180	JP543847
PRAG-aac40f09.g1	Glutamine synthetase	167	JP541081
PRAG-aaa16g03.g1	IKKβ	212	JP542725
PpContig2049.f1	Inhibitor of Apoptosis 2	516	JP541131
PRAG-aaa65b06.b1	Inhibitor of Apoptosis 2	96	JP551386
PRAG-aaa80a09.r1	Inhibitor of Apoptosis 2	135	JP555191
PRAG-aab26h01.f1	Inhibitor of Apoptosis 2	309	JP553203
PRAG-aab88c03.g1	Inhibitor of Apoptosis 2	161	JP542420
PpContig2517.f1	Jun	205	JP550852
PpContig1015.f1	Leucine-rich repeats	358	JP539526
PpContig2682.f1	Leucine-rich repeats	350	JP547894
PpContig3440.f1	Leucine-rich repeats	433	JP539280
PpContig3766.f1	Leucine-rich repeats	253	JP550064
PRAG-aab11h04.f1	Leucine-rich repeats	209	JP540071
PpContig1328.f1	Lipase	351	JP551003
PpContig2045.f1	Lipase	262	JP541328
PpContig211.f1	Lipase	269	JP549662
PpContig2199.r1	Lipase	184	JP553460
PpContig2343.f1	Lipase	344	JP552097
PpContig2406.f1	Lipase	344	JP549544
PpContig2727.f1	Lipase	394	JP550400
PpContig2748.f1	Lipase	356	JP543306
PpContig2783.f1	Lipase	356	JP549425
PpContig2843.f1	Lipase	344	JP548571
PpContig3052.f1	Lipase	378	JP548875
PpContig3104.f1	Lipase	351	JP539782
PpContig333.r1	Lipase	295	JP554544
PpContig3389.f1	Lipase	395	JP549000
PpContig3511.f1	Lipase	351	JP552491
PpContig3558.f1	Lipase	356	JP542170
PpContig4246.f1	Lipase	474	JP553849
PpContig453.f1	Lipase	342	JP547119
PRAG-aaa17d02.f1	Lipase	344	JP554511
PRAG-aaa47a07.f1	Lipase	320	JP545488
PRAG-aaa49h04.g1	Lipase	153	JP546682
PRAG-aaa67e02.f1	Lipase	347	JP550891
PRAG-aaa72a04.f1	Lipase	351	JP550501
PRAG-aaa89d08.b1	Lipase	145	JP546533
PRAG-aaa93e01.f1	Lipase	351	JP541403
PRAG-aab36h03.f1	Lipase	351	JP551542
PRAG-aab74d12.f1	Lipase	403	JP550228
PRAG-aac82f04.f1	Lipase	349	JP550698
PRAG-aad03d05.f1	Lipase	355	JP541435
PRAG-aad17a02.g1	Lipase	276	JP542997
PRAG-aad18c11.g1	Lipase	207	JP540731
PpContig789.f1	Lysozyme	137	JP547012
PRAG-aad03b02.g1	Lysozyme	209	JP547355
PRAG-aaa16c04.g1	MyD88	122	JP542358
PRAG-aac47b09.b1	Pellino	103	JP543002
PRAG-aac47b09.g1	Pellino	186	JP553362
PRAG-aaa92h10.g1	Peritrophin	219	JP549351
PpContig971.f1	Spätzle	265	JP547615
PRAG-aaa78d06.b1	Spätzle	124	JP549721
PRAG-aaa78d06.g1	Spätzle	186	JP542850
PpContig3828.f1	Tollip	184	JP546906
PRAG-aab10f11.g1	β - integrin	154	JP553868
PRAG-aab27c06.f1	β - integrin	246	JP548764
PRAG-aab58d05.g1	β - integrin	65	JP544960
PRAG-aac47d10.f1	β - integrin	316	JP543212
PRAG-aac84h10.f1	β - integrin	258	JP550955

### Sheet: Our data_annotated
D. melanogaster gene	Putative P. paptasi orthologue (based on VectorBase annotated/BLAST similarity)	Genomic Locus			Transcript name (this study)	Blood-fed control flies: Day 1 vs Day 4		Leishmania major fed flies: Day1 vs. Day 4		Leishmania donovani fed flies: Day1 vs. Day 4		Herpetmonas muscarum fed flies: Day1 vs. Day 4		Blood-fed control flies: Day 4 vs Day 9		Leishmania major fed flies: Day4 vs. Day 9		Leishmania donovani fed flies: Day4 vs. Day 9		Herpetomonas muscarum fed flies: Day4 vs. Day 9
		scaffold	start	end		Log2Foldchange	p-adj	Log2Foldchange	p-adj	Log2Foldchange	p-adj	Log2Foldchange	p-adj	Log2Foldchange	p-adj	Log2Foldchange	p-adj	Log2Foldchange	p-adj	Log2Foldchange	p-adj
Toll pathway
Cactus	PPAI010893-PA	Scaffold90	131533	133250	CUFF.18175	ns	ns	-1.33004	0.0127175	-2.37994	5.08313e-05	ns	ns	ns	ns	ns	ns	ns	ns	ns	ns
dorsal	PPAI001149-PA	Scaffold13	871814	875824	CUFF.1560	-0.891016	1.66e-08	-1.19577	4.05713e-13	-0.898456	2.21729e-09	-1.15338	3.48869e-11	-0.532189	0.0177197	ns	ns	ns	ns	ns	ns
Dorsal-related immunity factor(dif)	PPAI001149-PA	Scaffold13	871814	875824	CUFF.1560			-1.19577	4.05713e-13
Gram-negative bacteria binding protein 3	PPAI010440-PA	Scaffold78	366823	372348	CUFF.17451	1.17335	5.40534e-09	0.888484	1.63021e-05	1.16301	6.01169e-09	1.02112	1.07714e-06	ns	ns	ns	ns	ns	ns	ns	ns
Immune induced molecule 1	PPAI003276-PA	Scaffold2193	15865	23115	CUFF.4459	ns	ns	-0.311966	0.0124485	ns	ns	ns	ns	ns	ns	ns	ns	ns	ns	ns	ns
MyD88	PPAI006982-RA	Scaffold43446	2116	3039	CUFF.10110	-1.46177	8.4767e-20	-1.46802	3.41037e-18	-1.53505	2.36219e-22	-1.54122	2.92961e-18	ns	ns	ns	ns	ns	ns	ns	ns
pelle	PPAI007366-PA	Scaffold44566	625	1344	CUFF.10750	-2.30587	1.1451e-27	-2.37997	4.01202e-29	-2.70319	1.53702e-37	-2.57201	1.63189e-32	ns	ns	ns	ns	ns	ns	ns	ns
Pellino	PPAI007913-RA	Scaffold46585	5999	6488	CUFF.11707	-1.68002	1.15131e-18	-2.18363	4.79301e-25	-1.80129	1.09677e-21	-1.98381	5.18032e-20	ns	ns	ns	ns	ns	ns	ns	ns
Pellino	JP543002	Scaffold3778	4552	4884	CUFF.8649	-0.476445	5.7614e-06	-0.598194	1.51817e-07	-0.738087	2.08184e-12	-0.827461	3.86836e-12	ns	ns	-0.355503	0.0424897	ns	ns	ns	ns
spätzle	PPAI009854-RA	Scaffold659	28499	35743	CUFF.16278	1.52273	0.00525847	2.12957	0.000265494	1.73135	0.00146974	1.72678	0.00264406	ns	ns	ns	ns	ns	ns	ns	ns
Spatzle-Processing Enzyme	PPAI007024-PA	Scaffold43553	3756	7355	CUFF.10174	-1.35771	0.0025809	-1.32332	0.00603642	-1.04572	0.015429	-0.996609	0.0439348	ns	ns	ns	ns	ns	ns	ns	ns
Toll	PPAI002581-PA	Scaffold1886	11213	12763	CUFF.3491	ns	ns	0.108071	0.659156	ns	ns	ns	ns	ns	ns	ns	ns	ns	ns	ns	ns
Toll	PPAI006632-PA	Scaffold42729	8717	12634	CUFF.9585	2.12048	0.000178071	1.72435	0.00278275	1.4193	0.00981634	2.24622	0.000207681	ns	ns	ns	ns	ns	ns	ns	ns
Toll	PPAI010510-PA	Scaffold8	1152463	1156686	CUFF.17569	1.81757	5.5e-08	1.94694	1.19379e-08	1.85251	2.25259e-08	2.28788	1.57435e-11	ns	ns	ns	ns	ns	ns	ns	ns
Tube	PPAI003151-PA	Scaffold2113	26151	27620	CUFF.4293	-1.09977	3.39e-18	-1.27376	2.04748e-22	-1.15136	1.89308e-20	-1.55033	7.01118e-29	ns	ns	ns	ns	ns	ns	ns	ns
AMPs
Attacin-A	PPAI003791-PA	Scaffold24	415899	416447	CUFF.5257	ns	ns	ns	ns	ns	ns	ns	ns	ns	ns	ns	ns	ns	ns	ns	ns
Attacin-B	PPAI003791-PA	Scaffold24	415899	416447	CUFF.5257
Attacin-C	PPAI003791-PA	Scaffold24	415899	416447	CUFF.5257
Cecropin Al	PPAI003330-PA	Scaffold2208	6636	9201	CUFF.4526	ns	ns	ns	ns	ns	ns	ns	ns	ns	ns	ns	ns	ns	ns	ns	ns
Cecropin A2	PPAI003330-PA	Scaffold2208	6636	9201	CUFF.4526
Cecropin B	PPAI003330-PA	Scaffold2208	6636	9201	CUFF.4526
Cecropin C	PPAI003330-PA	Scaffold2208	6636	9201	CUFF.4526
Defensin	PPAI004256-PA	Scaffold261	70957	71257	CUFF.6088	ns	ns	2.29653	0.00727453	1.74836	0.0190499	ns	ns	ns	ns	ns	ns	ns	ns	ns	ns
Diptericin	PPAI004074-PA	Scaffold2538	15595	16222	CUFF.5800	ns	ns	ns	ns	ns	ns	ns	ns	ns	ns	ns	ns	ns	ns	ns	ns
IMD pathway
Death-associated inhibitor of apoptosis 2	PPAI005737-PA	Scaffold357	5300	9305	CUFF.8333	ns	ns			ns	ns	ns	ns	ns	ns	ns	ns	ns	ns	ns	ns
Death related ced-3/Nedd2-like caspase (DREDD)	PPAI000697-PA	Scaffold1176	255	1954	CUFF.932	-0.263821	0.0058124			-0.246207	0.00916696	-0.212075	0.0497765	ns	ns	ns	ns	ns	ns	ns	ns
I-kappaB kinase β	PPAI008439-RA	Scaffold49734	660	2655	CUFF.12842	-0.855224	4.95245e-13	-0.858868	2.5481e-12	-0.917255	2.76685e-15	-0.677126	6.76599e-08	ns	ns	ns	ns	ns	ns	ns	ns
immune deficiency (IMD)	PPAI001062-RB	Scaffold129	3349	4171	CUFF.1456	-1.08743	1.86403e-48	-1.10164	7.28264e-47	-1.10229	1.89705e-50	-1.19401	1.71059e-51	ns	ns	ns	ns	ns	ns	ns	ns
kenny	PPAI007363-PA	Scaffold44561	2562	4562	CUFF.10747	ns	ns			ns	ns	ns	ns	ns	ns	ns	ns	ns	ns	ns	ns
Peptidoglycan recognition protein 5	PPAI007689-RA	Scaffold45674	827	1827	CUFF.11281	ns	ns			ns	ns	ns	ns	ns	ns	ns	ns	ns	ns	ns	ns
pgrp 2	PPAI004005-PA	Scaffold25	803517	812987	CUFF.5670	1.16279	0.00257817	1.72226	7.0133e-06	0.81591	0.0370265	1.54993	5.16163e-05	ns	ns	ns	ns	ns	ns	ns	ns
PGRPs 4	PPAI010203-PA,	Scaffold729	6375	6968	CUFF.17039	ns	ns			ns	ns	ns	ns	ns	ns	ns	ns	ns	ns	ns	ns
PGRPs 3	PPAI010204-PA,	Scaffold729	6726	11936	CUFF.17040	ns	ns			ns	ns	ns	ns	ns	ns	ns	ns	ns	ns	ns	ns
PGRP 1	PPAI007066-PA,	Scaffold43687	1323	5104	CUFF.10231	ns	ns			ns	ns	ns	ns	ns	ns	ns	ns	ns	ns	ns	ns
Relish	PPAI012820	Scaffold10	266434	284397	CUFF.105	ns	ns	-1.28781	0.00999733	-1.5476	0.000479403	ns	ns	ns	ns	ns	ns	ns	ns	ns	ns
TGF-β activated kinase 1	PPAI005224	Scaffold3171	2786	5853	CUFF.7577	-1.24509	8.23211e-19	-1.47059	5.44681e-24	-1.41114	6.6893e-25	-1.3069	2.25126e-17	-0.422959	0.0341363	ns	ns	ns	ns	ns	ns
Trabid	PPAI007338-PA	Scaffold44456	5003	6538	CUFF.10685	-1.10584	9.32533e-26	-1.21141	1.21652e-29	-1.05662	5.20826e-24	-1.0866	3.3879e-23	ns	ns	ns	ns	ns	ns	ns	ns
Caspar	PPAI005190	Scaffold3143	12200	14040	CUFF.7529	-1.36311	3.7429e-44	-1.36081	8.10214e-42	-1.44291	4.18476e-50	-1.5128	1.23384e-47	ns	ns	ns	ns	ns	ns	ns	ns
CYLD	PPAI005913	Scaffold373	689	4946	CUFF.8567	-0.689749	8.28013e-14	-0.784752	2.6743e-16	-0.552861	1.63844e-09	-0.625139	2.66121e-10	ns	ns	ns	ns	ns	ns	ns	ns
dUSP36/scrawny	PPAI006417-PA	Scaffold413	71264	80933	CUFF.9291	-1.21175	5.23298e-10	-1.505	1.20696e-14	-1.31763	1.11751e-11	-1.50123	2.03473e-14	ns	ns	ns	ns	ns	ns	ns	ns
DUOX
Dual Oxidase (DUOX)	PPAI003114-RA	Scaffold21	558486	576040	CUFF.4245	-2.5996	1.34344e-61	-3.05483	1.28276e-83	-2.98232	7.78568e-81	-3.33344	7.30994e-96	ns	ns	ns	ns	ns	ns	ns	ns
ATF2	PPAI009946	Scaffold67	223584	224804	CUFF.16446	-0.475507	0.00471686	ns	ns	-0.413954	0.0141877	-0.362291	0.0445212	ns	ns	ns	ns	ns	ns	ns	ns
MEKK1	PPAI009824	Scaffold651	37748	50232	CUFF.16181	-1.03954	3.74692e-18	-1.0786	7.0151e-19	-1.01349	1.62375e-17	-1.08094	2.7694e-18	ns	ns	ns	ns	ns	ns	ns	ns
p38 mapK	PPAI008377	Scaffold493	1385	2127	CUFF.12720	-0.525103	2.17621e-06	-0.443973	0.00015909	-0.366554	0.000694632	-0.460139	0.000178395	ns	ns	ns	ns	ns	ns	ns	ns
JAK-STAT
STAT92E	PPAI002926-PA	Scaffold2012	4799	9580	CUFF.3990	-1.01558	1.37569e-14	-1.19925	1.12659e-18	-1.1589	8.69687e-19	-1.42488	2.49537e-24	ns	ns	ns	ns	ns	ns	ns	ns
domeless	PPAI001065-PA	Scaffold129	44265	62863	CUFF.1459	-0.804074	7.52033e-06	-0.773444	2.6111e-05	-0.83144	2.46089e-06	-0.789198	3.63068e-05	ns	ns	ns	ns	ns	ns	ns	ns
hopscotch	PPAI007654-PA	Scaffold45552	7280	8902	CUFF.11230	ns	ns	-0.469331	0.0141865	-0.432783	0.0199024	-0.403519	0.0406414	ns	ns	ns	ns	ns	ns	ns	ns
upd2	PPAI002028-PA	Scaffold162	11603	16964	CUFF.2735	-0.245706	0.0417367	-0.357595	0.0042442	-0.320905	0.00633786	-0.462237	0.000276383	ns	ns	ns	ns	ns	ns	ns	ns
upd1	PPAI009573-PA	Scaffold6	1303369	1305853	CUFF.15412	ns	ns	1.14395	0.0786375	ns	ns	ns	ns	ns	ns	ns	ns	ns	ns	ns	ns
