## Supplemental Table 7 for "The *Phlebotomus papatasi* transcriptomic response to trypanosomatid-contaminated blood is robust but non-specific"

### Sheet: Sheet1
Transcript ID	Gene ID	Putative function	log2FoldChange	padj
CUFF.828	PPAI005694	potassium ion transport	5.17947	0.0248539
CUFF.17079	PPAI010234	microtubule motor activity	4.96914	0.00444466
CUFF.10620	novel transcript	unknown	4.65381	9.77094e-05
CUFF.3522	PPAI002602	Kazal type serine protease inhibitors and follistatin-like domains	4.53596	0.0107231
CUFF.9132	novel transcript	unknown	4.28888	0.0338019
CUFF.3523	PPAI002603	unknown	4.17508	9.77094e-05
CUFF.4962	PPAI003634	glutamate receptor	-5.92457	0.0259978
CUFF.12469	PPAI008275	glutamate receptor	-3.86228	0.0453091
CUFF.14439	PPAI009152	mucin-5AC-like	-1.57832	0.0210485
CUFF.3072	PPAI002284	survivin	-1.40173	0.0202839
CUFF.8029	PPAI005539	histone-lysine N-methyltransferase	-1.28326	0.00232905
CUFF.8028	PPAI005538	histone-lysine N-methyltransferase	-1.05078	0.00345203
