## Supplemental Table 6 for "The *Phlebotomus papatasi* transcriptomic response to trypanosomatid-contaminated blood is robust but non-specific"

### Sheet: Sheet1
Transcript ID	Gene ID	Gene name	Putative function	log2 FC	padj
CUFF.15058	novel transcript		chymotrypsin 3-like	6.92	2.21339e-08
CUFF.16005	novel transcript		chymotrypsin	5.94	1.49e-08
CUFF.15086	novel transcript		chymotrypsin	5.07	1.95e-23
CUFF.14587	PPAI009214		chymotrypsin 1-like	5.01	0.0224646
CUFF.7266	PPAI005023	chymotrypsin 3	chymotrypsin	4.77	3.64e-41
CUFF.18097	PPAI010833	chymotrypsin 1	chymotrypsin	4.7	6.63e-05
CUFF.17481	PPAI010456	trypsin 4	trypsin	7.74	6.24e-38
CUFF.11666	novel transcript		trypsin 3-like	4.98	1.89e-09
CUFF.9493	PPAI006563		trypsin 3-like	4.38	0.0167628
CUFF.6542	PPAI004542		trypsin 3-like, trypsin 1-like	4.16	0.0180185
CUFF.6132	novel transcript		serine protease	7.24	3.78e-15
CUFF.6133	novel transcript		serine protease	5.95	5.58e-28
CUFF.15047	PPAI009419	putative CLIPA15	serine protease	5.58	0.000157965
CUFF.16132	novel transcript		serine protease	4.66	7.43e-09
CUFF.16301	PPAI009871		serine protease	4.31	0.0114071
CUFF.12454	novel transcript		chymotrypsin	6.28132	1.15e-21
CUFF.18286	PPAI010956	trypsin 1	trypsin	-4.28105	2.85596e-17
CUFF.5547	PPAI003932		Trypsin inhibitor	13.9573	4.10237e-57
CUFF.351	PPAI000270		Trypsin inhibitor	6.39638	1.29133e-05
CUFF.353	PPAI000272		Trypsin inhibitor	5.63505	1.11993e-42
CUFF.357	PPAI000274		Trypsin inhibitor	5.682	1.28502e-05
CUFF.4849	PPAI003557		Trypsin inhibitor	4.38575	0.0010465
CUFF.8310	PPAI013290	Or99	odorant receptor	5.36706	0.00837635
CUFF.9366	PPAI013155	Or57	odorant receptor	4.38022	0.00427679
CUFF.18317	PPAI010978	Gr9	gustatory receptor	4.96905	9.58243e-09
CUFF.3238	PPAI002404		odorant receptor	4.12319	4.34371e-37
CUFF.13690	PPAI008831	PPO1	Scaffold523	7.5572	1.43627e-13
CUFF.17467	PPAI010450	PPO1	Scaffold783	9.86648	6.39368e-11
CUFF.11724	PPAI012836	PPO2	Scaffold46630	4.05021	4.15806e-10
CUFF.11726	PPAI012835	PPO2	Scaffold46630	4.38391	0.000193997
CUFF.14648	novel transcript		Solute carrier families 5 and 6-like	5.25903	2.35e-07
CUFF.7428	PPAI005125		Solute carrier families 5 and 6-like	4.48647	1.42e-08
CUFF.14649	novel transcript		Solute carrier families 5 and 6-like	5.6567	2.63e-05
CUFF.10820	PPAI007402		Solute carrier families 5 and 6-like	4.66195	5.13e-06
CUFF.3138	PPAI002323	Mammalian-like lipase	carboxylic ester hydrolase	6.9865	6.27052e-12
CUFF.4181	PPAI003061	Yp (vitellogenin yolk protein)	carboxylic ester hydrolase activity, extracellular	10.7696	6.02832e-96
CUFF.4215	PPAI003086		extracellular carboxylic ester hydrolases	4.5895	0.000149821
CUFF.7415	PPAI005115	paralogue of PPAI005116	extracellular carboxylic ester hydrolases	8.4079	2.15863e-12
CUFF.7416	PPAI005116	paralogue of PPAI005115	extracellular carboxylic ester hydrolases	7.40245	3.17145e-09
CUFF.7417	novel transcript	putative paralogue of PPAI005115 and PPAI005116	extracellular carboxylic ester hydrolases	6.89298	2.5819e-07
CUFF.8252	PPAI005680		cholinesterase activity	4.34329	0.0403422
CUFF.14392	PPAI009133		carboxylic ester hydrolase activity, extracellular	5.27644	3.97028e-07
CUFF.13710	PPAI008838			4.84778	2.2258e-05
CUFF.14042	PPAI008993		carboxylic ester hydrolase	10.1608	1.4103e-16
CUFF.12061	PPAI008098	paralogue of PPAI002108	oxidation-reduction process, oxidoreductase activity	4.59742	1.67907e-05
CUFF.2839	PPAI002108	paralogue of PPAI008098	fatty acid biosynthetic process, oxidation-reduction process	4.61266	8.25553e-07
CUFF.17209	novel transcript		microvillar-like protein (MVP1)	10.2771	8.54e-77
CUFF.15972	novel transcript		microvilli-like protein (MVP2)	7.43647	5.52e-99
CUFF.17727	PPAI010594		mucin 5AC	4.02338	2.48e-13
CUFF.12371	novel transcript		salivary protein	4.57798	1.85e-07
CUFF.14891	PPAI009353	Per1	chitin binding	9.96567	2.94373e-30
CUFF.6357	PPAI004431	Per26	chitin binding	3.79076	0.0147751
CUFF.2191	PPAI001604	Per6	chitin binding	3.28754	1.60741e-07
CUFF.6809	PPAI004716	Per10	chitin binding	2.33273	0.000101
CUFF.3036	PPAI002253	Per7	chitin binding	2.32588	0.00125615
CUFF.1717	PPAI001263	Per12	chitin binding	2.0244	0.0391833
CUFF.6849	PPAI004749	Per11	chitin binding	2.00753	4.16875e-11
CUFF.12311	PPAI008214	Per27	chitin binding	1.84017	0.0156684
CUFF.6850	PPAI004750	Per13	chitin binding	1.70663	0.0138738
CUFF.2741	PPAI002033	Per8	chitin binding	1.58156	8.37861e-11
CUFF.9482	PPAI006556	Per3	chitin binding	1.49348	2.39163e-06
CUFF.10099	PPAI006974	Per4	chitin binding	0.950773659482316	0.0243167
CUFF.2450	PPAI001796	Per28	chitin binding	-1.19378	0.00105107
CUFF.15864	PPAI009723	Per2	chitin binding	-2.27956	8.528e-07
CUFF.240	PPAI000188	putative ChiBi	chitin binding	-4.45698	2.03357e-26												LPMO_10	pfam03067	Lytic polysaccharide mono-oxygenase, cellulose-degrading; This domain is found associated with ...	95-442	2.19e-07
CUFF.18286	PPAI010956	trypsin 1	serine-type endopeptidase	-4.28105	2.85596e-17												Tryp_SPc	cd00190	Trypsin-like serine protease; Many of these are synthesized as inactive precursor zymogens ...	293-688	1.42e-42
