## Supplemental Table 5 for "The *Phlebotomus papatasi* transcriptomic response to trypanosomatid-contaminated blood is robust but non-specific"

### Sheet: Sheet1
Transcript ID	baseMean	log2FoldChange	lfcSE	stat	pvalue	padj
CUFF.828	4.86396	5.17947	1.40319	3.69121	0.000223192	0.0248539
CUFF.17079	67.8842	4.96914	1.14714	4.33175	1.47932e-05	0.00444466
CUFF.10620	223.949	4.65381	0.845305	5.50548	3.68159e-08	9.77094e-05
CUFF.3522	92.5957	4.53596	1.11908	4.05328	5.05043e-05	0.0107231
CUFF.9132	19266.7	4.28888	1.20937	3.54637	0.000390578	0.0338019
CUFF.3523	49.802	4.17508	0.753308	5.54233	2.98469e-08	9.77094e-05
CUFF.14065	1450.88	3.98495	1.12825	3.53196	0.000412486	0.0341363
CUFF.3138	155884	3.97142	0.983805	4.0368	5.41858e-05	0.0110275
CUFF.2384	119122	3.60349	0.752956	4.78579	1.70314e-06	0.00113003
CUFF.11496	22307.9	3.36364	0.620474	5.42108	5.92402e-08	0.000117918
CUFF.16610	12539.2	3.01921	0.683853	4.41499	1.01014e-05	0.00341028
CUFF.15862	33.1079	2.82063	0.826818	3.41143	0.000646236	0.0426999
CUFF.12445	230.823	2.63911	0.482665	5.46778	4.55704e-08	0.000103666
CUFF.1888	479.746	2.40457	0.585188	4.10905	3.97286e-05	0.00903769
CUFF.13461	154.5	2.36175	0.497161	4.75048	2.02935e-06	0.00125761
CUFF.13827	137.783	2.33094	0.536293	4.3464	1.38388e-05	0.00423788
CUFF.1887	38.0915	2.30351	0.63001	3.65631	0.000255875	0.0271179
CUFF.16046	61.5821	2.26405	0.634297	3.56938	0.000357823	0.0325599
CUFF.13222	88.8925	2.21508	0.61464	3.60386	0.000313526	0.0300758
CUFF.16047	98.9376	2.2145	0.583796	3.79328	0.000148669	0.0202839
CUFF.14123	48362.7	2.18387	0.586322	3.72469	0.000195553	0.0227298
CUFF.13937	839.834	2.16887	0.571713	3.79364	0.000148457	0.0202839
CUFF.3102	1096.36	2.13851	0.546822	3.91079	9.19944e-05	0.0151022
CUFF.8486	97.8258	2.13437	0.445341	4.79267	1.64577e-06	0.00113003
CUFF.3784	15.4064	2.12138	0.610132	3.47692	0.000507202	0.0375147
CUFF.338	34.8365	2.102	0.5916	3.55307	0.00038076	0.0333144
CUFF.7651	35397.4	2.10152	0.539684	3.89398	9.86112e-05	0.0157028
CUFF.525	81.3715	2.09501	0.414276	5.05705	4.25787e-07	0.000431514
CUFF.9056	71.5482	2.04365	0.531003	3.84866	0.000118767	0.0175116
CUFF.15668	228.757	1.99964	0.565948	3.53325	0.00041049	0.0341363
CUFF.10851	176.421	1.96449	0.424118	4.63193	3.62266e-06	0.00197021
CUFF.17593	77.5059	1.95031	0.553783	3.52179	0.000428645	0.0344734
CUFF.17265	1005.76	1.94048	0.544269	3.5653	0.000363437	0.0327097
CUFF.4692	209.413	1.74089	0.50241	3.46508	0.000530082	0.0384394
CUFF.645	556.915	1.70528	0.378163	4.50939	6.50147e-06	0.00258824
CUFF.4967	30.9668	1.69693	0.472999	3.58761	0.000333726	0.0312603
CUFF.14381	1420.28	1.66529	0.464929	3.58183	0.000341201	0.0315889
CUFF.12866	195.655	1.66333	0.414444	4.01341	5.98485e-05	0.0114823
CUFF.16436	193.739	1.65077	0.451867	3.65322	0.000258973	0.0271191
CUFF.7222	117.192	1.64679	0.408971	4.02667	5.65735e-05	0.0111219
CUFF.2383	258.457	1.5897	0.419517	3.78935	0.000151041	0.0202839
CUFF.9125	247.819	1.57946	0.427529	3.69438	0.000220424	0.0247186
CUFF.3358	823.008	1.55969	0.412519	3.78089	0.000156271	0.0205658
CUFF.16631	159.953	1.54655	0.341572	4.52774	5.96168e-06	0.0024342
CUFF.15907	73.0618	1.53356	0.372466	4.11731	3.83319e-05	0.00895444
CUFF.4610	259.34	1.50633	0.298047	5.05402	4.32616e-07	0.000431514
CUFF.16359	615.77	1.4909	0.317537	4.6952	2.66348e-06	0.00157086
CUFF.13322	62.2282	1.49015	0.438979	3.39457	0.000687354	0.0436073
CUFF.13873	843.999	1.46873	0.380654	3.85844	0.000114113	0.0169826
CUFF.18203	62.28	1.46654	0.39371	3.72493	0.000195368	0.0227298
CUFF.4246	274.656	1.4611	0.390077	3.74568	0.000179907	0.0213884
CUFF.5804	254.23	1.42849	0.258204	5.53242	3.15841e-08	9.77094e-05
CUFF.10357	253.689	1.41835	0.34854	4.06941	4.71317e-05	0.010424
CUFF.7223	58.205	1.41358	0.402013	3.51626	0.000437665	0.035022
CUFF.6509	1859.51	1.39906	0.307666	4.54734	5.43274e-06	0.00233814
CUFF.16974	464.965	1.3956	0.280722	4.97148	6.64434e-07	0.000562183
CUFF.3808	121.703	1.38918	0.362036	3.83715	0.000124472	0.0180191
CUFF.4736	504.164	1.38584	0.300756	4.60784	4.06865e-06	0.00202466
CUFF.4415	266.563	1.38366	0.376424	3.6758	0.000237101	0.0258602
CUFF.6711	74.0617	1.37765	0.352936	3.90339	9.48539e-05	0.0154128
CUFF.13558	44.4923	1.35471	0.384393	3.52429	0.000424615	0.034393
CUFF.1278	117.207	1.35226	0.317309	4.26165	2.02919e-05	0.00538547
CUFF.9335	69.1193	1.34548	0.363104	3.70551	0.000210963	0.0241682
CUFF.4950	870.757	1.33725	0.371947	3.59526	0.000324065	0.0307167
CUFF.9055	837.344	1.31938	0.354524	3.72155	0.000198001	0.0228476
CUFF.9581	1055.3	1.31673	0.347755	3.78638	0.000152855	0.0202839
CUFF.1903	126.294	1.30929	0.365521	3.58197	0.000341011	0.0315889
CUFF.5474	2791.16	1.30558	0.384165	3.39848	0.000677608	0.0436073
CUFF.15961	60.1925	1.29741	0.370364	3.50307	0.000459933	0.0359018
CUFF.11835	737.325	1.29364	0.255336	5.06642	4.0536e-07	0.000431514
CUFF.15972	35899.8	1.27004	0.34903	3.63878	0.000273934	0.0277847
CUFF.2876	132.26	1.26407	0.304179	4.15568	3.24319e-05	0.00794532
CUFF.16798	294.072	1.25414	0.352049	3.5624	0.000367477	0.0327112
CUFF.8771	767.898	1.24323	0.218217	5.69724	1.21765e-08	6.46328e-05
CUFF.9758	54.7223	1.23654	0.305655	4.04554	5.22021e-05	0.0109377
CUFF.6724	59.4274	1.22882	0.339302	3.62161	0.000292774	0.0287786
CUFF.14452	743.094	1.2257	0.358985	3.41434	0.000639374	0.0424225
CUFF.11836	2314.22	1.2086	0.339281	3.56224	0.000367703	0.0327112
CUFF.5895	451.825	1.20776	0.342029	3.53116	0.000413735	0.0341363
CUFF.4774	2588.11	1.20083	0.33092	3.62878	0.000284766	0.0281653
CUFF.16153	171.49	1.18172	0.290862	4.06281	4.8485e-05	0.010565
CUFF.1553	575.919	1.15861	0.340939	3.39829	0.000678084	0.0436073
CUFF.18343	89.6277	1.15788	0.289511	3.99943	6.34954e-05	0.0118385
CUFF.864	302.692	1.15506	0.318126	3.63082	0.000282524	0.0281182
CUFF.12574	107.164	1.15399	0.232208	4.96964	6.70778e-07	0.000562183
CUFF.8001	325.185	1.14867	0.259685	4.42332	9.71961e-06	0.00341028
CUFF.3805	1027.83	1.12219	0.209389	5.35937	8.35114e-08	0.000147759
CUFF.1435	1088.47	1.12149	0.327639	3.42295	0.000619446	0.0416205
CUFF.7090	246.52	1.11551	0.259621	4.2967	1.73359e-05	0.00475959
CUFF.2255	578.344	1.11197	0.31796	3.49719	0.000470189	0.036073
CUFF.1325	2907.65	1.10856	0.312178	3.55107	0.00038367	0.0333856
CUFF.2456	278.804	1.0857	0.308034	3.52462	0.000424093	0.034393
CUFF.8767	641.385	1.07799	0.254837	4.2301	2.33582e-05	0.00609765
CUFF.1419	217.877	1.07398	0.303476	3.53895	0.000401721	0.0341363
CUFF.3806	486.942	1.07354	0.265853	4.03811	5.38839e-05	0.0110275
CUFF.8438	76.8418	1.07199	0.305493	3.50906	0.000449696	0.0354503
CUFF.15720	127.143	1.06208	0.31024	3.42341	0.000618404	0.0416205
CUFF.13755	935.117	1.05735	0.288618	3.66351	0.000248781	0.0265878
CUFF.12350	198.71	1.04242	0.276747	3.76669	0.000165426	0.0210485
CUFF.16369	145.723	1.04118	0.268906	3.87191	0.000107987	0.0165344
CUFF.489	51.7402	1.03466	0.304623	3.39652	0.000682494	0.0436073
CUFF.916	165.249	1.02423	0.286927	3.56967	0.000357431	0.0325599
CUFF.11457	155.715	1.02211	0.298733	3.42147	0.000622836	0.0416724
CUFF.2140	178.595	1.01574	0.22995	4.41722	9.99774e-06	0.00341028
CUFF.11470	800.482	1.01338	0.235057	4.31119	1.62382e-05	0.00453643
CUFF.3084	7926.38	1.01321	0.27051	3.74557	0.000179983	0.0213884
CUFF.5072	323.813	1.00881	0.266384	3.78706	0.00015244	0.0202839
CUFF.4333	790.981	1.00383	0.264832	3.79042	0.000150391	0.0202839
CUFF.9993	688.777	1.00004	0.216137	4.6269	3.71178e-06	0.00197021
CUFF.6241	277.724	0.998597	0.264616	3.77376	0.000160806	0.0206506
CUFF.9505	1147.49	0.985509	0.228038	4.32169	1.54837e-05	0.00448295
CUFF.8420	264.364	0.983897	0.267513	3.67794	0.000235123	0.0258213
CUFF.18372	74.8475	0.983772	0.284151	3.46214	0.000535892	0.0384394
CUFF.13345	491.026	0.981713	0.261516	3.75394	0.00017408	0.0213884
CUFF.3807	111.522	0.977365	0.266241	3.67097	0.000241627	0.0259978
CUFF.7089	287.147	0.976953	0.25316	3.85903	0.000113838	0.0169826
CUFF.8802	447.065	0.972327	0.257394	3.77758	0.000158359	0.0206506
CUFF.4495	477.024	0.967946	0.28842	3.35603	0.000790711	0.0480583
CUFF.15657	916.261	0.966611	0.284704	3.39515	0.000685917	0.0436073
CUFF.6719	72.5936	0.965196	0.280351	3.44281	0.000575708	0.0405645
CUFF.13442	78.4854	0.963151	0.264985	3.63474	0.000278266	0.028045
CUFF.11700	215.841	0.958089	0.268734	3.5652	0.000363578	0.0327097
CUFF.6743	141.189	0.9567	0.284077	3.36774	0.000757859	0.0465951
CUFF.5186	423.312	0.955317	0.23835	4.00804	6.12236e-05	0.0116063
CUFF.14122	225.887	0.950657	0.271169	3.50577	0.000455288	0.0357143
CUFF.12450	2166.65	0.945998	0.219156	4.31655	1.58489e-05	0.00450675
CUFF.13452	1316.84	0.943439	0.281908	3.34662	0.000818031	0.0493422
CUFF.2139	111.486	0.941254	0.251214	3.74682	0.000179089	0.0213884
CUFF.17575	205.401	0.932624	0.252104	3.69936	0.00021614	0.02441
CUFF.18219	384.32	0.923628	0.233725	3.95177	7.75755e-05	0.0131416
CUFF.6970	10406.3	0.91969	0.181987	5.05359	4.33573e-07	0.000431514
CUFF.14353	1084.04	0.903404	0.224763	4.01936	5.83554e-05	0.0113323
CUFF.17939	5749.09	0.902437	0.255106	3.5375	0.000403934	0.0341363
CUFF.9907	94.1462	0.900639	0.251835	3.57631	0.000348481	0.0320764
CUFF.7362	292.766	0.886393	0.253489	3.49677	0.000470931	0.036073
CUFF.8899	8367.8	0.884089	0.143471	6.16215	7.17641e-10	1.14277e-05
CUFF.3092	300.106	0.873786	0.230302	3.79409	0.000148185	0.0202839
CUFF.18347	10278.7	0.867309	0.193859	4.47393	7.67967e-06	0.00291169
CUFF.13327	1389.25	0.866858	0.210198	4.124	3.72351e-05	0.00891337
CUFF.6844	108.957	0.866784	0.252986	3.42622	0.000612053	0.0415632
CUFF.179	550.713	0.86436	0.240149	3.59927	0.000319114	0.0304286
CUFF.3689	249.311	0.861143	0.225875	3.81248	0.000137581	0.019561
CUFF.16628	9838.87	0.8611	0.2121	4.05989	4.90965e-05	0.010565
CUFF.16255	308.238	0.84272	0.248646	3.38923	0.00070088	0.0442889
CUFF.18487	9051.88	0.839322	0.157365	5.3336	9.62859e-08	0.000153326
CUFF.11784	2816.8	0.832354	0.242875	3.42709	0.000610097	0.0415632
CUFF.8311	601.772	0.83116	0.211205	3.93532	8.30874e-05	0.0139272
CUFF.13165	16783	0.825541	0.207112	3.98596	6.72078e-05	0.0118913
CUFF.5902	144.707	0.82541	0.206895	3.98951	6.62089e-05	0.0118462
CUFF.17024	13218	0.824747	0.225647	3.65504	0.000257147	0.0271179
CUFF.14887	14485.1	0.823427	0.169904	4.84643	1.25705e-06	0.000953202
CUFF.15537	396.704	0.804683	0.239921	3.35395	0.000796679	0.0482369
CUFF.8043	131.128	0.803067	0.22377	3.5888	0.000332201	0.0312603
CUFF.9045	375.57	0.79411	0.158644	5.0056	5.56897e-07	0.000521649
CUFF.1231	15117.5	0.781461	0.169259	4.61696	3.89412e-06	0.00200032
CUFF.6629	227198	0.778694	0.22526	3.45686	0.000546501	0.0388503
CUFF.15424	15212.4	0.778466	0.170293	4.57132	4.84654e-06	0.00220504
CUFF.9431	18285.3	0.776541	0.159498	4.86867	1.12352e-06	0.000894549
CUFF.16203	15970.2	0.775779	0.176044	4.40674	1.04938e-05	0.00341028
CUFF.18345	1649.65	0.771457	0.205571	3.75276	0.0001749	0.0213884
CUFF.14051	774.969	0.771196	0.174071	4.43037	9.40736e-06	0.00341028
CUFF.2959	5583.96	0.770311	0.187218	4.11451	3.88003e-05	0.00895444
CUFF.10881	359.841	0.753585	0.186783	4.03455	5.47081e-05	0.0110275
CUFF.11234	257.958	0.750528	0.216593	3.46516	0.000529925	0.0384394
CUFF.1232	3813.39	0.745163	0.164406	4.53246	5.83008e-06	0.0024342
CUFF.4977	203.78	0.73506	0.203724	3.60811	0.000308435	0.0300758
CUFF.13103	360.854	0.73228	0.188928	3.87598	0.000106195	0.0164179
CUFF.15302	11114.1	0.731699	0.183804	3.98086	6.86656e-05	0.0120157
CUFF.8603	17233.5	0.729075	0.157178	4.63854	3.50884e-06	0.00197021
CUFF.5994	359.659	0.727189	0.207022	3.51262	0.000443713	0.0353284
CUFF.6318	210.317	0.724402	0.182293	3.97384	7.07217e-05	0.012241
CUFF.16371	1451.7	0.723249	0.209441	3.45323	0.000553916	0.0392025
CUFF.13333	40231.7	0.721901	0.139635	5.16992	2.34193e-07	0.000339026
CUFF.1204	4289.43	0.719611	0.170499	4.22062	2.43637e-05	0.00619812
CUFF.7622	4200.65	0.709687	0.149467	4.7481	2.05336e-06	0.00125761
CUFF.9166	1802.82	0.702694	0.159859	4.3957	1.10416e-05	0.00345203
CUFF.10392	21941.4	0.692413	0.2053	3.37269	0.000744379	0.0461225
CUFF.8905	2909.59	0.667253	0.194193	3.43603	0.000590307	0.0412283
CUFF.6997	47078.3	0.6672	0.150705	4.4272	9.54645e-06	0.00341028
CUFF.8458	819.114	0.648527	0.185666	3.49297	0.00047768	0.0363799
CUFF.13120	258.555	0.647169	0.183659	3.52375	0.000425485	0.034393
CUFF.18344	1609.89	0.623663	0.171094	3.64515	0.000267237	0.027633
CUFF.1882	409.946	0.621445	0.145621	4.26756	1.97624e-05	0.00533383
CUFF.3272	844.123	0.618556	0.157361	3.93082	8.46574e-05	0.0140425
CUFF.1587	455.766	0.615936	0.105136	5.85844	4.6723e-09	3.72008e-05
CUFF.17148	458.075	0.609419	0.17748	3.43373	0.000595343	0.0413984
CUFF.4378	2998.97	0.608662	0.175024	3.47759	0.000505948	0.0375147
CUFF.6387	11696.9	0.608473	0.161698	3.76303	0.00016787	0.0210485
CUFF.6232	24443.3	0.606127	0.165987	3.65165	0.000260564	0.0271191
CUFF.4708	31673.9	0.578339	0.166378	3.47605	0.000508865	0.0375147
CUFF.4915	3925.84	0.576089	0.163135	3.53136	0.000413432	0.0341363
CUFF.10628	17480.2	0.569286	0.159961	3.55892	0.000372387	0.0328836
CUFF.8919	1610.58	0.556861	0.154462	3.60517	0.000311945	0.0300758
CUFF.9153	256.768	0.555004	0.161904	3.42798	0.000608083	0.0415632
CUFF.1494	1483.5	0.544715	0.125918	4.32597	1.51864e-05	0.00447829
CUFF.4394	12518.4	0.542767	0.139811	3.88213	0.000103544	0.016165
CUFF.9254	7051.72	0.531611	0.147462	3.60506	0.000312075	0.0300758
CUFF.8076	6360.14	0.520931	0.143069	3.64111	0.000271469	0.0277847
CUFF.9571	14215.6	0.504703	0.141853	3.55794	0.000373772	0.0328836
CUFF.3620	4529.91	0.47828	0.119636	3.99779	6.39354e-05	0.0118385
CUFF.15927	7025.21	0.473953	0.119554	3.96434	7.35978e-05	0.0126018
CUFF.5490	7755.59	0.466611	0.13363	3.49181	0.000479766	0.0363799
CUFF.3018	1078.33	0.459782	0.12255	3.75179	0.000175576	0.0213884
CUFF.2571	12606.6	0.459542	0.134148	3.42563	0.000613373	0.0415632
CUFF.5125	899.974	0.459113	0.131588	3.48902	0.000484801	0.0365875
CUFF.12893	2372.85	0.447794	0.119507	3.74702	0.000178947	0.0213884
CUFF.6826	770.49	0.39812	0.103142	3.85991	0.000113428	0.0169826
CUFF.5201	893.308	0.395358	0.111748	3.53794	0.000403268	0.0341363
CUFF.15844	1521.85	0.371344	0.109064	3.40481	0.000662101	0.0433881
CUFF.3401	1382.19	-0.276112	0.0810718	-3.40577	0.000659788	0.0433881
CUFF.14829	654.47	-0.277893	0.0813405	-3.41642	0.000634505	0.0422756
CUFF.9852	1814.85	-0.278892	0.0738884	-3.7745	0.000160327	0.0206506
CUFF.10643	1058.73	-0.292852	0.0836719	-3.5	0.000465257	0.036073
CUFF.8611	1444.63	-0.297833	0.0857827	-3.47194	0.000516707	0.0379172
CUFF.16770	1023.26	-0.304387	0.0861713	-3.53235	0.000411879	0.0341363
CUFF.8569	954.543	-0.308986	0.0916967	-3.36966	0.000752619	0.0464523
CUFF.4889	944.413	-0.317177	0.093243	-3.40162	0.000669878	0.0436008
CUFF.13441	481.573	-0.328626	0.0949543	-3.46089	0.000538401	0.0384462
CUFF.2775	2486.6	-0.332469	0.0897846	-3.70296	0.000213098	0.0242384
CUFF.178	1948.13	-0.3328	0.0789601	-4.21479	2.50009e-05	0.00622054
CUFF.7745	1582.9	-0.340016	0.0851808	-3.9917	6.56001e-05	0.0118462
CUFF.8601	1138.74	-0.342928	0.0896662	-3.8245	0.00013104	0.0187989
CUFF.8797	2238.78	-0.348147	0.0760047	-4.58059	4.63665e-06	0.00217159
CUFF.9739	951.403	-0.365449	0.105529	-3.46303	0.000534135	0.0384394
CUFF.50	1931.07	-0.36939	0.105642	-3.49662	0.000471187	0.036073
CUFF.9386	1056.82	-0.371578	0.102116	-3.63877	0.000273938	0.0277847
CUFF.3409	778.982	-0.371911	0.109954	-3.38242	0.000718498	0.0450447
CUFF.652	1823.51	-0.376815	0.0838736	-4.49265	7.03426e-06	0.00273204
CUFF.11254	1054.72	-0.391307	0.100565	-3.89107	9.98034e-05	0.0157353
CUFF.13316	1131.63	-0.394497	0.105456	-3.74087	0.000183386	0.0216314
CUFF.16832	430.043	-0.396376	0.113894	-3.48021	0.000501017	0.0375147
CUFF.18273	1143.09	-0.396557	0.10922	-3.63082	0.000282522	0.0281182
CUFF.11837	1744.39	-0.401922	0.100732	-3.99003	6.60647e-05	0.0118462
CUFF.5701	274.396	-0.402807	0.11751	-3.42784	0.000608405	0.0415632
CUFF.18430	3087.11	-0.413042	0.117178	-3.5249	0.000423641	0.034393
CUFF.7577	332.323	-0.422959	0.119622	-3.53579	0.000406565	0.0341363
CUFF.18093	808.979	-0.448622	0.111412	-4.02668	5.6571e-05	0.0111219
CUFF.2582	534.46	-0.452505	0.130649	-3.4635	0.000533192	0.0384394
CUFF.2900	432.929	-0.454297	0.107675	-4.21916	2.45216e-05	0.00619812
CUFF.7851	338.865	-0.45525	0.133848	-3.40123	0.000670823	0.0436008
CUFF.14157	4378.39	-0.469709	0.138766	-3.3849	0.000712038	0.0448162
CUFF.10570	569.023	-0.470241	0.135243	-3.47699	0.000507069	0.0375147
CUFF.16329	2411.46	-0.471643	0.106996	-4.40805	1.04303e-05	0.00341028
CUFF.4882	210.906	-0.493701	0.133865	-3.68804	0.000225986	0.0249903
CUFF.10917	473.694	-0.520565	0.108372	-4.80352	1.55899e-06	0.00112843
CUFF.16188	344.294	-0.526933	0.150098	-3.51059	0.000447113	0.035422
CUFF.1560	293.149	-0.532189	0.138465	-3.8435	0.000121292	0.0177197
CUFF.10368	680.206	-0.543793	0.161092	-3.37568	0.000736338	0.0458026
CUFF.15312	370.538	-0.565172	0.144914	-3.90006	9.61706e-05	0.0154689
CUFF.8571	724.364	-0.569512	0.166197	-3.42674	0.000610884	0.0415632
CUFF.3024	1211.72	-0.575225	0.125346	-4.5891	4.45161e-06	0.0021481
CUFF.14406	332.556	-0.582621	0.113947	-5.1131	3.16913e-07	0.000420544
CUFF.16731	342.192	-0.591227	0.144764	-4.08407	4.42529e-05	0.00992511
CUFF.11515	142.401	-0.593972	0.176606	-3.36327	0.000770258	0.0471753
CUFF.979	197.208	-0.628431	0.152445	-4.12235	3.75029e-05	0.00891337
CUFF.7279	118.137	-0.672562	0.198074	-3.39551	0.000685002	0.0436073
CUFF.4408	2080.62	-0.821512	0.244497	-3.36001	0.000779401	0.0475524
CUFF.3862	89.1927	-1.03298	0.300374	-3.43897	0.000583927	0.0409623
CUFF.8028	135.667	-1.05078	0.239062	-4.39542	1.10559e-05	0.00345203
CUFF.8029	129.992	-1.28326	0.281792	-4.55393	5.26538e-06	0.00232905
CUFF.3072	83.2161	-1.40173	0.369551	-3.79307	0.000148798	0.0202839
CUFF.14439	34.7723	-1.57832	0.419323	-3.76398	0.00016723	0.0210485
CUFF.12469	9.32281	-3.86228	1.14278	-3.37973	0.00072556	0.0453091
CUFF.4962	4.87755	-5.92457	1.61369	-3.67144	0.000241189	0.0259978
