## Supplemental Table 3 for "The *Phlebotomus papatasi* transcriptomic response to trypanosomatid-contaminated blood is robust but non-specific"

### Sheet: Sheet1
Transcript ID	Gene ID	Gene Name	Putative function	baseMean	log2FoldChange	lfcSE	stat	pvalue	padj
Day 1 PBM L. donovani vs. Herpetomonas
CUFF.18286	PPAI010956	trypsin 1	serine protease	121500	-2.33379	0.491058	-4.75258	2.01e-06	0.03466
Day 4 PBM L. donovani vs. Herpetomonas
CUFF.1373	PPAI000999		chitin binding	6.04273	-4.93606	1.07836	-4.57738	4.7084e-06	0.0406288
CUFF.14170	novel transcript		unknown	43.9865	-18.8536	3.49412	-5.39581	6.82145e-08	0.00117725
Day 9 PBM Hmuscarum vs. L. major
CUFF.4015	PPAI002947		unknown	70.4664	4.44975	0.929353	4.78801	1.68e-06	0.0145349
CUFF.14170	novel transcript		unknown	43.9865	-24.9608	3.37096	-7.40467	1.31e-13	2.27e-09
Day 9 PBM H. muscarum vs. L. donovani
CUFF.5719	PPAI004036	TrpA1	transient receptor potential channel	138.371	2.78132	0.604458	4.60134	4.2e-06	0.0241486
CUFF.12679	novel transcript		unknown	151.489	-17.8218	3.15267	-5.65291	1.58e-08	0.000136125
CUFF.14170	novel transcript		unknown	43.9865	-25.0678	3.37096	-7.43641	1.03e-13	1.79e-09
CUFF.16954	PPAI010164		zinc metalloprotease	1363.34	-5.99287	1.32419	-4.52569	6.02e-06	0.0259724
