## Supplemental Table 2 for "The *Phlebotomus papatasi* transcriptomic response to trypanosomatid-contaminated blood is robust but non-specific"

### Sheet: Sheet1
Transcript ID	Gene ID	Gene Name	Putative function	baseMean	log2FoldChange	lfcSE	stat	pvalue	padj
H. muscarum vs. blood fed controls at 1 day PBM
CUFF.14159	PPAI009043		RhoGAP54D orthologue	855.944	1.13251	0.22005	5.14659	2.65e-07	0.00457798
L. donovani vs. blood fed controls 9 days PBM
CUFF.5719	PPAI004036	TrypA1	transient receptor potential channel	138.371	-2.82638	0.603816	-4.68087	2.86e-06	0.0246498
CUFF.12679	novel transcript		unknown	151.489	16.7499	3.17859	5.26959	1.37e-07	0.00235965					81.5	329	0.07	2e-12	0.8871	AC238784.1
