## Supplemental Table 1 for "The *Phlebotomus papatasi* transcriptomic response to trypanosomatid-contaminated blood is robust but non-specific"

### Sheet: Sheet1
Lane	Sample	Supplier	Infection	Time	Batch	Number of reads (incl. unmapped)	Number of mapped reads	Percentage of reads mapped to genome	Reads counted against transcripts	Percentage of mapped reads counted against transcripts
27544_7#4	5559STDY7702590	HD4PF-2	H. muscarum	D4	2	2231775	1758274	0.787837	1212262	0.689461
27544_7#23	5559STDY7702614	LmD4PF-3	L. major	D4	3	2375812	1884007	0.792995	1312323	0.69656
27544_6#4	5559STDY7702590	HD4PF-2	H. muscarum	D4	2	2416273	1891414	0.782782	1304315	0.689598
27544_6#23	5559STDY7702614	LmD4PF-3	L. major	D4	3	2501584	1975516	0.789706	1373831	0.695429
27544_7#20	5559STDY7702611	HD1PF-3	H. muscarum	D1	3	3838657	2778773	0.723892	1966473	0.707677
27544_6#20	5559STDY7702611	HD1PF-3	H. muscarum	D1	3	4126912	2958784	0.716949	2093344	0.707501
27544_7#21	5559STDY7702612	NCtrlD4PF-3	Control	D4	3	8251163	6603712	0.800337	4567713	0.691689
27544_6#21	5559STDY7702612	NCtrlD4PF-3	Control	D4	3	8875789	7073362	0.796928	4885121	0.690636
27544_7#22	5559STDY7702613	LdD4PF-3	L. donovani	D4	3	9490146	7634268	0.804442	5288904	0.692785
27544_7#10	5559STDY7702598	LmD1PF-1	L. major	D1	1	9905941	7419425	0.748987	5501501	0.7415
27544_6#22	5559STDY7702613	LdD4PF-3	L. donovani	D4	3	10202990	8171462	0.800889	5656455	0.692221
27544_6#10	5559STDY7702598	LmD1PF-1	L. major	D1	1	10594547	7867041	0.742556	5847122	0.743243
27544_7#3	5559STDY7702589	LmD4PF-2	L. major	D4	2	11633292	9223012	0.792812	6342926	0.687728
27544_6#3	5559STDY7702589	LmD4PF-2	L. major	D4	2	12384988	9772133	0.78903	6713282	0.686982
27544_7#8	5559STDY7702596	NCtrlD1PF-1	Control	D1	1	14501497	11095517	0.765129	8123465	0.732139
27544_6#8	5559STDY7702596	NCtrlD1PF-1	Control	D1	1	15566642	11841576	0.760702	8644706	0.73003
27544_7#15	5559STDY7702604	NCtrlD9PF-1	Control	D9	1	15845852	12618522	0.79633	8749936	0.69342
27544_7#17	5559STDY7702606	LmD9PF-1	L. major	D9	1	16113634	12849342	0.79742	8938227	0.695617
27544_7#6	5559STDY7702594	HD9PF-2	H. muscarum	D9	2	16165849	12887198	0.797187	8908994	0.691306
27544_7#11	5559STDY7702600	NCtrlD4PF-1	Control	D4	1	16599509	13256542	0.79861	9286061	0.700489
27544_6#15	5559STDY7702604	NCtrlD9PF-1	Control	D9	1	16660660	13223816	0.793715	9174231	0.693766
27544_7#16	5559STDY7702605	LdD9PF-1	L. donovani	D9	1	16798945	13538391	0.805907	9401481	0.694431
27544_6#17	5559STDY7702606	LmD9PF-1	L. major	D9	1	16872731	13410180	0.794784	9322776	0.695201
27544_7#5	5559STDY7702592	LdD9PF-2	L. donovani	D9	2	17055161	13589752	0.796812	9411386	0.692536
27544_7#9	5559STDY7702597	LdD1PF-1	L. donovani	D1	1	17121326	13573600	0.792789	9803449	0.722244
27544_7#35	5559STDY7702599	HD1PF-1	H. muscarum	D1	1	17225634	13417914	0.77895	10030040	0.747511
27544_6#6	5559STDY7702594	HD9PF-2	H. muscarum	D9	2	17440261	13832809	0.793154	9564778	0.691456
27544_6#11	5559STDY7702600	NCtrlD4PF-1	Control	D4	1	17852776	14189332	0.794797	9939942	0.700522
27544_6#16	5559STDY7702605	LdD9PF-1	L. donovani	D9	1	17874400	14354882	0.803097	9961724	0.693961
27544_6#5	5559STDY7702592	LdD9PF-2	L. donovani	D9	2	18296385	14508636	0.792978	10044261	0.692295
27544_6#9	5559STDY7702597	LdD1PF-1	L. donovani	D1	1	18491181	14576629	0.788302	10512542	0.721192
27544_7#14	5559STDY7702603	HD4PF-1	H. muscarum	D4	1	18591890	14795907	0.795826	10173210	0.687569
27544_6#35	5559STDY7702599	HD1PF-1	H. muscarum	D1	1	18607267	14442276	0.776163	10794964	0.747456
27544_7#1	5559STDY7702587	NCtrlD4PF-2	Control	D4	2	18820592	14754570	0.783959	10285999	0.69714
27544_7#32	5559STDY7702586	HD1PF-2	H. muscarum	D1	2	19273558	14123745	0.732804	10004430	0.708341
27544_7#2	5559STDY7702588	LdD4PF-2	L. donovani	D4	2	19405058	15039075	0.775008	10341498	0.687642
27544_6#14	5559STDY7702603	HD4PF-1	H. muscarum	D4	1	19411280	15391643	0.792923	10579744	0.687369
27544_7#12	5559STDY7702601	LdD4PF-1	L. donovani	D4	1	19478941	15355991	0.788338	10675189	0.695181
27544_7#13	5559STDY7702602	LmD4PF-1	L. major	D4	1	19744239	15542413	0.787187	10710548	0.689117
27544_7#37	5559STDY7702610	LmD1PF-3	L. major	D1	3	19754579	14876915	0.753087	10652785	0.716061
27544_6#32	5559STDY7702586	HD1PF-2	H. muscarum	D1	2	20129282	14683545	0.729462	10390285	0.707614
27544_6#12	5559STDY7702601	LdD4PF-1	L. donovani	D4	1	20229360	15895506	0.785764	11052851	0.695344
27544_6#1	5559STDY7702587	NCtrlD4PF-2	Control	D4	2	20259607	16083394	0.793865	11209852	0.696983
27544_6#13	5559STDY7702602	LmD4PF-1	L. major	D4	1	20380435	15986191	0.784389	11014459	0.688998
27544_6#2	5559STDY7702588	LdD4PF-2	L. donovani	D4	2	20884704	16069981	0.769462	11050013	0.687618
27544_7#26	5559STDY7702617	LdD9PF-3	L. donovani	D9	3	20941530	16441943	0.785136	11557409	0.702922
27544_7#19	5559STDY7702608	NCtrlD1PF-3	Control	D1	3	21201204	16141423	0.761345	11632398	0.720655
27544_6#37	5559STDY7702610	LmD1PF-3	L. major	D1	3	21265120	15931729	0.749195	11391155	0.720655
27544_7#34	5559STDY7702593	LmD9PF-2	L. major	D9	2	21313678	16897303	0.792792	11769634	0.696539
27544_7#18	5559STDY7702607	HD9PF-1	H. muscarum	D9	1	21651115	17306722	0.799346	12079450	0.697963
27544_7#30	5559STDY7702584	LdD1PF-2	L. donovani	D1	2	22196210	16641879	0.749762	11995615	0.720809
27544_6#19	5559STDY7702608	NCtrlD1PF-3	Control	D1	3	22559603	17123224	0.759022	12308000	0.71879
27544_6#34	5559STDY7702593	LmD9PF-2	L. major	D9	2	22563755	17812844	0.789445	12402873	0.696288
27544_7#25	5559STDY7702616	NCtrlD9PF-3	Control	D9	3	22624766	17255121	0.762665	12068707	0.699428
27544_7#28	5559STDY7702619	HD9PF-3	H. muscarum	D9	3	22629899	17950489	0.79322	12644973	0.704436
27544_7#29	5559STDY7702583	NCtrlD1PF-2	Control	D1	2	22725110	17316588	0.762002	12721747	0.734657
27544_7#36	5559STDY7702609	LdD1PF-3	L. donovani	D1	3	22827593	17124775	0.750179	12557678	0.733305
27544_6#26	5559STDY7702617	LdD9PF-3	L. donovani	D9	3	22846740	17821104	0.780028	12525283	0.702834
27544_7#27	5559STDY7702618	LmD9PF-3	L. major	D9	3	22904781	18240611	0.796367	12750618	0.699024
27544_6#30	5559STDY7702584	LdD1PF-2	L. donovani	D1	2	23296082	17407480	0.747228	12527823	0.71968
27544_6#18	5559STDY7702607	HD9PF-1	H. muscarum	D9	1	23472870	18671804	0.795463	13034567	0.698088
27544_6#36	5559STDY7702609	LdD1PF-3	L. donovani	D1	3	23678591	17713976	0.748101	12986793	0.733138
27544_6#28	5559STDY7702619	HD9PF-3	H. muscarum	D9	3	23687234	18712983	0.790003	13182240	0.704444
27544_6#29	5559STDY7702583	NCtrlD1PF-2	Control	D1	2	23747246	18020832	0.75886	13228197	0.73405
27544_6#27	5559STDY7702618	LmD9PF-3	L. major	D9	3	24466363	19379529	0.792089	13541620	0.698759
27544_6#25	5559STDY7702616	NCtrlD9PF-3	Control	D9	3	24654554	18600604	0.754449	12997615	0.698774
27544_7#33	5559STDY7702591	NCtrlD9PF-2	Control	D9	2	27583297	22008004	0.797874	15356404	0.697765
27544_7#24	5559STDY7702615	HD4PF-3	H. muscarum	D4	3	28155270	20155400	0.715866	13954639	0.692352
27544_6#33	5559STDY7702591	NCtrlD9PF-2	Control	D9	2	28924509	22969140	0.794106	16031160	0.697943
27544_7#31	5559STDY7702585	LmD1PF-2	L. major	D1	2	29095049	22139439	0.760935	16015941	0.723412
27544_6#24	5559STDY7702615	HD4PF-3	H. muscarum	D4	3	30584903	21545155	0.704438	14911465	0.692103
27544_6#31	5559STDY7702585	LmD1PF-2	L. major	D1	2	30678437	23245648	0.757719	16844926	0.724649
